# Regulation of Microprocessor assembly and localization via Pasha’s WW domain in *C. elegans*

**DOI:** 10.1101/2024.04.23.590772

**Authors:** Brooke E. Montgomery, Thiago L. Knittel, Kailee J. Reed, Madeleine C. Chong, Ida J. Isolehto, Erin R. Cafferty, Margaret J. Smith, Reese A. Sprister, Colin N. Magelky, Hataichanok Scherman, Rene F. Ketting, Taiowa A. Montgomery

## Abstract

Primary microRNA (pri-miRNA) transcripts are processed by the Microprocessor, a protein complex that includes the ribonuclease Drosha and its RNA binding partner DGCR8/Pasha. We developed a live, whole animal, fluorescence-based sensor that reliably monitors pri-miRNA processing with high sensitivity in *C. elegans*. Through a forward genetic selection for alleles that desilence the sensor, we identified a mutation in the conserved G residue adjacent to the namesake W residue of Pasha’s WW domain. Using genome editing we also mutated the W residue and reveal that both the G and W residue are required for dimerization of Pasha and proper assembly of the Microprocessor. Surprisingly, we find that the WW domain also facilitates nuclear localization of Pasha, which in turn promotes nuclear import or retention of Drosha. Furthermore, depletion of Pasha or Drosha causes both components of the Microprocessor to mislocalize to the cytoplasm. Thus, Pasha and Drosha mutually regulate each other’s spatial expression in *C. elegans*.
