## Supplemental Data 3 for "Regulation of Microprocessor assembly and localization via Pasha’s WW domain in *C. elegans*"

### Sheet: Sheet1
Supplemental Data 3. Strains developed in this study.
Strain name	Original strain before outcrossing	Genotype	Short name	Method
TAM109	NA	ram3[(pCMP1)ubl-1::mCherry::pri-mir-58::ubl-1 + Cbr-unc-119(+)] II	pri-mir-58-sensor	MosSCI
TAM110	NA	ram35[(pCMP1)ubl-1::mCherry::pri-mir-58bm18mut::ubl-1 + Cbr-unc-119(+)] II	pri-mir-58-sensor-mut	MosSCI
TAM120	NA	pash-1(ram33) I; ram3[(pCMP1)ubl-1::mCherry::pri-mir-58::ubl-1 + Cbr-unc-119(+)] II	EMS line 38a	EMS
TAM93	TAM120	pash-1(ram33) I	pash-1(G-mut)	EMS
TAM94	PHX4329	pash-1(syb4327)	pash-1(W-mut)	CRISPR-Cas9
PHX6091	PHX6091	pash-1(syb6091) I	pash-1::GFP	CRISPR-Cas9
PHX6157	PHX6157	pash-1(ram33 syb6157) I	pash-1(G-mut)::GFP	CRISPR-Cas9
TAM143	PHX6655	pash-1(syb6091 syb6655) I	pash-1(W-mut)::GFP	CRISPR-Cas9
TAM140	PHX6628	drsh-1(syb6628) I	mCherry::drsh-1	CRISPR-Cas9
PHX7689	PHX7689	pash-1(syb66091 syb7689) I	pash-1(N-del)::GFP	CRISPR-Cas9
TAM144	PHX8549	pash-1(syb6091 syb8549) I	pash-1(GW-mut)::GFP	CRISPR-Cas9
PHX8348	PHX8348	pash-1(syb8348)/hT2[bli-4(e937) let-?(q782) qIs48] (I;III)	pash-1(NES)::GFP	CRISPR-Cas9
TAM95	PHX6628 and PHX6091	drsh-1(syb6628) I pash-1(syb6091) I	pash-1::GFP mCherry-::drsh-1	CRISPR-Cas9
TAM96	PHX6628 and PHX6157	drsh-1(syb6628) I pash-1(ram33 syb6157) I	pash-1(G-mut)::GFP mCherry::drsh-1	CRISPR-Cas9
TAM97	PHX6628 and PHX6655	drsh-1(syb6628) pash-1(syb6091 syb6655) I	pash-1(W-mut)::GFP mCherry::drsh-1	CRISPR-Cas9
TAM150	PHX6628 and PHX7689	drsh-1(syb6628) pash-1(syb66091 syb7689) I	mCherry::drsh-1 pash-1(N-del)::GFP	CRISPR-Cas9
PHX6604	PHX6604	pash-1(syb6091 syb6604) I	pash-1(mir-71mut)::GFP	CRISPR-Cas9
